# Alternative polyadenylation and the sex-specific gene expression program in hemp

**DOI:** 10.64898/2026.05.13.725035

**Authors:** Ashwini Shivakumar, Arthur G. Hunt, Manohar Chakrabarti

**Author notes:** Corresponding author – Manohar Chakrabarti. **Data availability statement:** The PATSeq short read sequences generated in this research are available at NCBI under Bioproject PRJNA900205. Other data and analyses can be found in the Supplemental Materials.

## Abstract

Hemp (Cannabis sativa) produces a wide array of medicinally significant compounds, including cannabidiol (CBD). These compounds are predominantly synthesized in female hemp inflorescences. The proposed research utilizes next-generation sequencing-based transcriptome analysis using a 3□-end-directed approach to identify differentially expressed genes between male and female hemp plants at the early vegetative stage. 886 differentially expressed genes (DEGs) were identified, a majority of which were upregulated in males compared to females. We hypothesized that alternative RNA processing contributes to sex-specific gene expression. To this end, 932 genes were identified that exhibited significant changes in poly(A) site usage when comparing males and females. These genes were much more likely to be differentially expressed, supportive of this hypothesis. Males tend to have longer 3’ UTRs with canonical motifs found in the Near-Upstream Elements (NUE), compared to the shorter 3’ UTRs in females, which have A-rich motifs near the cleavage site. This suggests that polyadenylation remodels hemp mRNAs with distal poly(A) sites being preferred in males. To further investigate when this sex-specific gene expression program is established, RNA was isolated from plants at various developmental stages, such as developing seeds, four-day-old seedlings, and different developmental stages up to four weeks after sowing. Diagnostic male-specific genes were analyzed using RT/PCR. The results indicate that sex-specific gene expression is not evident in seeds but rather is set during or after germination.

**Significance:**

- Hemp males tend to have longer 3’ UTRs with canonical motifs found in the Near-Upstream Elements (NUE), compared to the shorter 3’ UTRs in females, which have A-rich motifs near the cleavage site.
- The sex-specific gene expression program is not yet established in mature seed but is set in the time between germination and 4 days of growth.
