## Supplemental File 1 for "Alternative polyadenylation and the sex-specific gene expression program in hemp"

### Sheet: Sheet1
RT primers for PATSeq library construction
Sample name	Primer name	Primer sequence
M31	RT-PE3a	ACACTCTTTCCCTACACGACGCTCTTCCGATCTNNCCCTTTTTTTTTTTTTTTTTTVN
M33	RT-PE3b	ACACTCTTTCCCTACACGACGCTCTTCCGATCTNNCGGTTTTTTTTTTTTTTTTTTVN
M50	RT-PE3c	ACACTCTTTCCCTACACGACGCTCTTCCGATCTNNAACTTTTTTTTTTTTTTTTTTVN
M57	RT-PE3d	ACACTCTTTCCCTACACGACGCTCTTCCGATCTNNAGCTTTTTTTTTTTTTTTTTTVN
M58	RT-PE3e	ACACTCTTTCCCTACACGACGCTCTTCCGATCTNNACGTTTTTTTTTTTTTTTTTTVN
M65	RT-PE3f	ACACTCTTTCCCTACACGACGCTCTTCCGATCTNNAGATTTTTTTTTTTTTTTTTTVN
F42	RT-PE3g	ACACTCTTTCCCTACACGACGCTCTTCCGATCTNNCCGTTTTTTTTTTTTTTTTTTVN
F43	RT-PE3h	ACACTCTTTCCCTACACGACGCTCTTCCGATCTNNCAATTTTTTTTTTTTTTTTTTVN
F53	RT-PE3j	ACACTCTTTCCCTACACGACGCTCTTCCGATCTNNCAGTTTTTTTTTTTTTTTTTTVN
F54	RT-PE3k	ACACTCTTTCCCTACACGACGCTCTTCCGATCTNNGGATTTTTTTTTTTTTTTTTTVN
F55	RT-PE3l	ACACTCTTTCCCTACACGACGCTCTTCCGATCTNNCCATTTTTTTTTTTTTTTTTTVN
F70	RT-PE3m	ACACTCTTTCCCTACACGACGCTCTTCCGATCTNNCACTTTTTTTTTTTTTTTTTTVN
Primers for PATSeq library construction
Primer name	Primer sequence
SMART7.5	CGGTCTCGGCATTCCTGCTGAACCGCTCTTCCGATCTGG+G
PE-PCR1	AATGATACGGCGACCACCGAGATCTACACTCTTTCCCTACACGACGCTCTTCCGATCT
PE-PCR2	CAAGCAGAAGACGGCATACGAGATCGGTCTCGGCATTCCTGCTGAACCGCTCTTCCGATCT
RT primer for RT-PCR
Primer name	Primer sequence
RT-PE3a	ACACTCTTTCCCTACACGACGCTCTTCCGATCTNNCCCTTTTTTTTTTTTTTTTTTVN
Gene-specific primers for RT-PCR
gene_id	forward primer	reverse primer
CsFN_00G0039430	AGCTGTGAGGCTTGCTCCTTCCCCA	CATAGCCAATCTCCCATTCTTGAGT
CsFN_00G0044120	TCTTGCTTCTCAGTCAAGACATAAT	ACCTGCATTAGCATCTCCAACACTG
CsFN_10G0001520	CATTAGAGGAATGCCTTCTTTGTCA	TCTGTGACCCATAAAGATATCATTG
CsFN_00G0021400	GATCGAGAACATGGTGGAGATGAAG	GAGGGGCTCCAAGCTATCCGCTGCA
