## Supplemental File 3 for "Alternative polyadenylation and the sex-specific gene expression program in hemp"

### Sheet: Sheet1
Supplementary data 4: GO term analysis for all differentially expressed genes
The table lists significantly enriched GO terms. Ontology denotes the GO category (P = Biological Process, F= Molecular funtion, C = cellular component). Description provides the functional annotation of the GO term. Count represents the number of genes from the input list associated with the GO term. Number in Ref indicates the total number of genes annotated to the GO term in the reference geno…
GO term	Ontology	Description	Count	Number in Ref	p_value	FDR
GO:0015979	P	photosynthesis	20	101	4.4e-08	2.7e-05
GO:0044237	P	cellular metabolic process	277	5131	2.4e-08	2.7e-05
GO:0022900	P	electron transport chain	13	39	6.8e-08	2.8e-05
GO:0006091	P	generation of precursor metabolites and energy	25	180	4.5e-07	0.00014
GO:0009987	P	cellular process	328	6612	2.8e-06	0.00069
GO:0071704	P	organic substance metabolic process	6	9	1.3e-05	0.0026
GO:0044281	P	small molecule metabolic process	67	1034	0.00019	0.033
GO:0070887	P	cellular response to chemical stimulus	11	69	0.00027	0.041
GO:0009084	P	glutamine family amino acid biosynthetic process	6	19	0.00032	0.042
GO:0032259	P	methylation	12	84	0.00035	0.042
GO:0009853	P	photorespiration	5	12	0.00037	0.042
GO:0004674	F	protein serine/threonine kinase activity	19	116	1.3e-06	0.00076
GO:0004497	F	monooxygenase activity	10	40	1.9e-05	0.0058
GO:0003723	F	RNA binding	31	329	3.4e-05	0.0068
GO:0016829	F	lyase activity	24	232	6.9e-05	0.01
GO:0031224	C	intrinsic to membrane	186	1441	6.5e-44	8.6e-42
GO:0016021	C	integral to membrane	185	1425	5.7e-44	8.6e-42
GO:0044425	C	membrane part	193	1699	2e-38	1.8e-36
GO:0005623	C	cell	330	4745	4.2e-28	2.8e-26
GO:0044464	C	cell part	319	4741	3.1e-24	1.6e-22
GO:0016020	C	membrane	203	2560	4.4e-21	2e-19
GO:0043227	C	membrane-bounded organelle	104	1456	3.2e-08	1.2e-06
GO:0043231	C	intracellular membrane-bounded organelle	103	1453	5.5e-08	1.8e-06
GO:0009507	C	chloroplast	25	166	1.2e-07	3.4e-06
GO:0009536	C	plastid	26	180	1.3e-07	3.6e-06
GO:0009579	C	thylakoid	18	96	4.2e-07	1e-05
GO:0034357	C	photosynthetic membrane	16	77	5.6e-07	1.2e-05
GO:0042651	C	thylakoid membrane	10	28	1.3e-06	2.7e-05
GO:0044436	C	thylakoid part	12	49	3.4e-06	6.4e-05
GO:0055035	C	plastid thylakoid membrane	9	25	4.3e-06	7.2e-05
GO:0009535	C	chloroplast thylakoid membrane	9	25	4.3e-06	7.2e-05
GO:0043229	C	intracellular organelle	120	1992	1.1e-05	0.00017
GO:0043226	C	organelle	120	1992	1.1e-05	0.00017
GO:0044424	C	intracellular part	145	2558	2.4e-05	0.00034
GO:0009534	C	chloroplast thylakoid	9	35	4.1e-05	0.0005
GO:0031976	C	plastid thylakoid	9	35	4.1e-05	0.0005
GO:0031984	C	organelle subcompartment	9	35	4.1e-05	0.0005
GO:0009522	C	photosystem I	7	20	6e-05	0.00069
GO:0005576	C	extracellular region	15	106	7.4e-05	0.00081
GO:0009521	C	photosystem	10	50	9.9e-05	0.001
GO:0005622	C	intracellular	145	2704	0.00031	0.0031
GO:0048046	C	apoplast	8	38	0.00036	0.0035
GO:0044434	C	chloroplast part	11	78	0.00068	0.0064
GO:0005634	C	nucleus	53	810	0.00073	0.0066
GO:0044435	C	plastid part	11	80	0.00082	0.0072
GO:0031090	C	organelle membrane	22	249	0.00099	0.0085
