## Supplemental File 5 for "Alternative polyadenylation and the sex-specific gene expression program in hemp"

### Sheet: Sheet1
Supplementary data 6: GO term analysis showing the differential PAC usage
The table lists significantly enriched GO terms. Ontology denotes the GO category (P = Biological Process, F= Molecular funtion, C = cellular component). Description provides the functional annotation of the GO term. Count represents the number of genes from the input list associated with the GO term. Number in Ref indicates the total number of genes annotated to the GO term in the reference geno…
GO term	Ontology	Description	Count	Number in Ref	p_value	FDR
GO:0009987	P	cellular process	399	6612	1.9e-14	2.8e-11
GO:0044237	P	cellular metabolic process	313	5131	1e-10	7.5e-08
GO:0044281	P	small molecule metabolic process	84	1034	2.6e-07	9.3e-05
GO:0009058	P	biosynthetic process	158	2369	2.5e-07	9.3e-05
GO:0065007	P	biological regulation	102	1367	5.5e-07	0.00016
GO:0050794	P	regulation of cellular process	91	1180	6.6e-07	0.00016
GO:0044249	P	cellular biosynthetic process	150	2270	9.3e-07	0.00019
GO:0050789	P	regulation of biological process	93	1245	1.8e-06	0.00032
GO:0044283	P	small molecule biosynthetic process	37	339	2.1e-06	0.00034
GO:0046483	P	heterocycle metabolic process	31	262	3.3e-06	0.00047
GO:0045488	P	pectin metabolic process	6	6	4.4e-06	0.00058
GO:0018130	P	heterocycle biosynthetic process	16	85	5.6e-06	0.00068
GO:0044271	P	cellular nitrogen compound biosynthetic process	28	241	1.3e-05	0.0015
GO:0045454	P	cell redox homeostasis	15	83	1.7e-05	0.0017
GO:0051186	P	cofactor metabolic process	23	194	5.7e-05	0.0049
GO:0006779	P	porphyrin biosynthetic process	8	25	5.7e-05	0.0049
GO:0006091	P	generation of precursor metabolites and energy	22	180	5.5e-05	0.0049
GO:0032259	P	methylation	14	84	7e-05	0.0056
GO:0022900	P	electron transport chain	9	39	0.00017	0.01
GO:0023033	P	signaling pathway	9	39	0.00017	0.01
GO:0008152	P	metabolic process	388	7567	0.00015	0.01
GO:0046148	P	pigment biosynthetic process	9	39	0.00017	0.01
GO:0006730	P	one-carbon metabolic process	14	91	0.00015	0.01
GO:0043086	P	negative regulation of catalytic activity	5	8	0.00014	0.01
GO:0044092	P	negative regulation of molecular function	5	9	0.0002	0.012
GO:0019222	P	regulation of metabolic process	61	842	0.00026	0.013
GO:0044238	P	primary metabolic process	291	5482	0.00025	0.013
GO:0031323	P	regulation of cellular metabolic process	59	805	0.00025	0.013
GO:0033014	P	tetrapyrrole biosynthetic process	8	33	0.00029	0.015
GO:0019725	P	cellular homeostasis	15	111	0.00031	0.015
GO:0016053	P	organic acid biosynthetic process	23	222	0.00035	0.016
GO:0046394	P	carboxylic acid biosynthetic process	23	222	0.00035	0.016
GO:0006778	P	porphyrin metabolic process	8	36	0.00048	0.021
GO:0008610	P	lipid biosynthetic process	21	204	0.00067	0.029
GO:0032787	P	monocarboxylic acid metabolic process	20	190	0.00069	0.029
GO:0042440	P	pigment metabolic process	9	49	0.00073	0.03
GO:0051188	P	cofactor biosynthetic process	15	126	0.001	0.035
GO:0009889	P	regulation of biosynthetic process	53	749	0.0011	0.035
GO:0006355	P	regulation of transcription, DNA-dependent	51	711	0.001	0.035
GO:0044248	P	cellular catabolic process	30	350	0.00094	0.035
GO:0009056	P	catabolic process	34	417	0.001	0.035
GO:0031326	P	regulation of cellular biosynthetic process	53	749	0.0011	0.035
GO:0044085	P	cellular component biogenesis	29	337	0.0011	0.035
GO:0006414	P	translational elongation	8	41	0.001	0.035
GO:0045449	P	regulation of transcription	51	715	0.0011	0.036
GO:0034641	P	cellular nitrogen compound metabolic process	36	455	0.0012	0.037
GO:0051252	P	regulation of RNA metabolic process	51	718	0.0012	0.038
GO:0019219	P	regulation of nucleobase, nucleoside, nucleotide and nucleic acid metabolic process	52	738	0.0013	0.039
GO:0051171	P	regulation of nitrogen compound metabolic process	52	738	0.0013	0.039
GO:0033013	P	tetrapyrrole metabolic process	8	44	0.0015	0.043
GO:0000272	P	polysaccharide catabolic process	8	44	0.0015	0.043
GO:0016829	F	lyase activity	30	232	9.1e-07	0.00063
GO:0003723	F	RNA binding	34	329	1.6e-05	0.0055
GO:0004497	F	monooxygenase activity	10	40	4.1e-05	0.009
GO:0004674	F	protein serine/threonine kinase activity	17	116	5.2e-05	0.009
GO:0003824	F	catalytic activity	354	6822	0.00016	0.023
GO:0016830	F	carbon-carbon lyase activity	12	76	0.00035	0.04
GO:0031224	C	intrinsic to membrane	162	1441	2.2e-26	4e-24
GO:0016021	C	integral to membrane	161	1425	2e-26	4e-24
GO:0005623	C	cell	348	4745	1.9e-25	2.3e-23
GO:0044425	C	membrane part	176	1699	4.9e-25	4.4e-23
GO:0044464	C	cell part	329	4741	1.6e-19	1.1e-17
GO:0016020	C	membrane	187	2560	9.9e-12	5.3e-10
GO:0043231	C	intracellular membrane-bounded organelle	124	1453	1e-11	5.3e-10
GO:0043227	C	membrane-bounded organelle	124	1456	1.2e-11	5.3e-10
GO:0043229	C	intracellular organelle	150	1992	3e-10	1.1e-08
GO:0043226	C	organelle	150	1992	3e-10	1.1e-08
GO:0044424	C	intracellular part	178	2558	1.5e-09	5e-08
GO:0005622	C	intracellular	178	2704	7.6e-08	2.3e-06
GO:0005634	C	nucleus	71	810	1.8e-07	4.8e-06
GO:0009507	C	chloroplast	26	166	1.9e-07	4.8e-06
GO:0009536	C	plastid	26	180	7.6e-07	1.8e-05
GO:0044444	C	cytoplasmic part	84	1212	7.5e-05	0.0017
GO:0005737	C	cytoplasm	95	1501	0.00053	0.011
GO:0030658	C	transport vesicle membrane	5	14	0.00099	0.018
GO:0030133	C	transport vesicle	5	14	0.00099	0.018
GO:0030136	C	clathrin-coated vesicle	5	14	0.00099	0.018
GO:0016023	C	cytoplasmic membrane-bounded vesicle	7	33	0.0014	0.023
GO:0031410	C	cytoplasmic vesicle	7	34	0.0016	0.026
GO:0030135	C	coated vesicle	6	28	0.0029	0.045
